# Hippo/YAP1 Signaling Regulates the Oligodendrocyte–Astrocyte Fate Switch and Ependymal Gene Expression in Adult Spinal Cord Stem Cells

**DOI:** 10.1101/2025.10.01.677488

**Authors:** SE Joppe, R Chevreau, J Abou-Chaaya, L Garcia, V Hansberg Pastor, S Hideg, C Ripoll, H Ghazale, A Nouhaud, E Lalli, C Ruggiero, L Zhang, M Chen, S Lugand, S Urbach, K El Koulali, M Seveno, G Poulen, F Vachiery-Lahaye, L Bauchet, JP Hugnot

## Abstract

The adult mammalian spinal cord harbors ependymal cells that retain neural stem-cell properties. Although they possess a latent capacity to generate oligodendrocytes, these cells predominantly differentiate into astrocytes after injury. The molecular cues that govern their lineage commitment toward astrocytic versus oligodendroglial fates remain poorly defined.

In this study, we addressed this gap in vitro by investigating the emergence of PDGFRA⁺ oligodendrocyte precursor cells (OPCs) in neurosphere cultures derived from adult spinal cord stem cells. We first observed that neurosphere cells exhibited a hybrid identity, co-expressing transcription factors of both astrocytic (NFIA, SOX9) and oligodendrocytic (OLIG1/2, SOX4, NKX2.2, TCF4) lineages. Upon differentiation, oligodendrocytic transcription factors were selectively maintained in OPCs but reduced in other cells. Using *Pdgfra*^H2B-GFP^ mice, we then isolated newly formed PDGFRA⁺ OPCs from neurospheres and performed multi-omic profiling. OPC formation was associated with the upregulation of chromatin remodelers and the downregulation of stem-cell markers such as EGFR, HES1, and TNC. Strikingly, OPC specification coincided with reduced expression of YAP1 and its partner TEAD1, key effectors of the Hippo pathway. Functional analyses revealed that YAP1 loss enhanced oligodendrocytic differentiation while reducing astrocytic and ependymal/cilia-associated gene expression. Conversely, constitutive YAP1 activation blocked differentiation into both lineages and promoted an ependymal-like transcriptional program, including upregulation of the ependymal marker CD24a and cilia-related proteins such as CROCC (Rootletin).

Collectively, these findings uncover previously unrecognized roles for YAP1 in adult spinal cord stem-cell fate decisions and provide a molecular framework for leveraging these cells in regenerative strategies targeting spinal cord repair.
