## Supplementary material for "Hippo/YAP1 Signaling Regulates the Oligodendrocyte–Astrocyte Fate Switch and Ependymal Gene Expression in Adult Spinal Cord Stem Cells": Table S5 List of 91 genes of figure 5F

### Sheet: Feuille 1
List of the 91 genes that overlap between those down-regulated in YAP1-knockout differentiated neurospheres (Fig. 5H) and the ependymal-cell-specific signature identified in our earlier study (Ghazale et al., Stem Cell Reports 12: 1159–1177, 2019; see Table S1).
Katnal2
Naaa
Ccnd2
Tctn2
Ccdc151
Tspan15
Plod2
Ulk4
Hc
Cnn3
Wdr66
Ccdc74a
Ddo
Epb41l4a
Wwc1
Scara5
Ccdc30
Saxo2
Prelp
Dcdc2a
Wdr78
Glis3
Bace2
Gcnt2
Aebp1
Npnt
Cxcr4
Vim
Cfap69
Hspb6
Kif9
Sgms2
Ttc12
Pltp
Dynlrb2
Ccdc40
Tmem108
Spef2
Shroom3
Ezr
Nme5
Rsph1
Fam183b
Ifitm3
Sorbs2
Cd109
Mns1
Ccdc96
Col4a5
Ccdc65
Foxj1
Arvcf
Pxdc1
Anxa2
Ttc25
Lgals3
Gm11992
Pawr
Fas
Iqcg
Lrrc36
Gm19935
Lrrc23
Slc14a1
Socs3
Pdlim4
Col8a2
Rhpn2
Eno4
Iqub
Cd55
Tekt1
Fank1
Daw1
Dnali1
Tmem182
Slc26a3
Drc1
Fgl2
Pkp2
Enkur
Tagln2
Tm4sf1
Mlf1
Plscr2
Dnajb13
S1pr3
Cfap52
Fam216b
C3
