## Supplementary material for "Hippo/YAP1 Signaling Regulates the Oligodendrocyte–Astrocyte Fate Switch and Ependymal Gene Expression in Adult Spinal Cord Stem Cells": Table S6 Antibody list

### Sheet: Feuille 1
Antibody	Manufacturer	References	Species	Dilution	Technique
OLIG1	R&D	AF2417	Goat	1/300	IF
OLIG2	Sigma	MABN50	mouse	1/200	IF, WB
GFP	Aves Hoelzel Biotech	GFP-1020	chicken	2000-01-01	IF, WB
NFIA	Atlas antibodies	HPA006111	rabbit	1/100 ; 1/1000	IF, WB
SOX9	Cell signaling	82630 (D8G8H)	rabbit	1/500	IF
GFAP	Agilent	Z033429-2	rabbit	5000-01-01	IF, WB
SOX10	Cell signaling	E2V9N	rabbit	1/500	IF, WB
NKX2.2	Sigma	HPA003468	rabbit	1/500	IF
ARL13B	Biolegend	N295B/66	mouse	1/200	IF
SOX4	Atlas antibodies	AMab91378	mouse	1/200	IF
PDGFRa	Cell signaling	D1E1E	rabbit	1/500	IF, WB
YAP1	Cell signaling	D8H1X	rabbit	1/300	IF, IHC, WB
TEAD1	BDbiosciences	610922	mouse	1/200	IF, IHC
TCF4	Abcam	NCI-R159-6	rabbit	1/300	IF
p-YAP1	cell signaling	#13008 D9W2I	rabbit		WB
p-YAP1	Abcam	ab62751	rabbit	1/1000	WB
PCNA	Biolegend	307902	mouse	1/1000	WB
EGFR	Cell signaling	D1D4J	rabbit	1/200 ; 1/500	IF, WB
HES1	Cell signaling	D6P2U	rabbit	1/300	IF
TNC	R&D	AF482	goat	1/500	IF
Secondary Fluorescent antibodies	Jackson Laboratory			1/1000	IF
secondary HRP antibodies	Santa cruz			1/1000	WB
